# A calibrated functional patch clamp assay to enhance clinical variant interpretation in *KCNH2*-related long QT syndrome

**DOI:** 10.1101/2021.12.13.472492

**Authors:** Connie Jiang, Ebony Richardson, Jessica Farr, Adam P. Hill, Rizwan Ullah, Brett M. Kroncke, Steven M. Harrison, Kate L. Thomson, Jodie Ingles, Jamie I. Vandenberg, Chai-Ann Ng

**Author notes:** Co-corresponding authors Correspondence should be addressed to Jamie I. Vandenberg MBBS, Ph.D, Victor Chang Cardiac Research Institute, 405 Liverpool St, Darlinghurst, NSW 2010, Australia.; and Chai-Ann Ng, Ph.D., Victor Chang Cardiac Research Institute, 405 Liverpool St, Darlinghurst, NSW 2010, Australia.

## Abstract

**Purpose:** Modern sequencing technologies have revolutionised our detection of gene variants. In most genes, including *KCNH2*, the majority of missense variants are currently classified as variants of uncertain significance (VUS). The aim of this study is to investigate the utility of an automated patch-clamp assay for aiding clinical variant classification in the *KCNH2* gene.

**Methods:** The assay was designed according to recommendations of the ClinGen sequence variant interpretation framework. Thirty-one control variants of known clinical significance (17 pathogenic/likely pathogenic, 14 benign/likely benign) were heterozygously expressed in Flp-In HEK293 cells. Variants were analysed for effects on current density and channel gating. A panel of 44 VUS was then assessed for reclassification.

**Results:** All 17 pathogenic variant controls had reduced current density and 13/14 benign variant controls had normal current density, which enabled determination of normal and abnormal ranges for applying moderate or supporting evidence strength for variant classification. Inclusion of *KCNH2* functional assay evidence enabled us to reclassify 6 out of 44 VUS as likely pathogenic.

**Conclusion:** The high-throughput patch clamp assay can provide moderate strength evidence for clinical interpretation of clinical *KCNH2* variants and demonstrates the value proposition for developing automated patch clamp assays for other ion channel genes.
