## Supplemental Table 1-3 for "A calibrated functional patch clamp assay to enhance clinical variant interpretation in *KCNH2*-related long QT syndrome"

### Sheet: Table S1_Control variants
	Benign / likely benign controls
	Gene	Transcript	Genomic Location and Change	DNA Change	Protein Change	Hotspot_PM1 (per Walsh et al.)	Clinvar Classification	gnomAD V2.1.1 AC	gnomAD v3 AC	gnomAD highest AF group	gnomAD homozygotes	Proband count	ACMG Criteria	Final Classification	Notes
	KCNH2	NM_000238.4	chr7-150974740-T-C	c.278A>G	p.Lys93Arg	N-terminus cluster (AA1-130), insufficient evidence	Likely Benign	0.000171231	2.63e-05	South Asian 0.0008302	0	-	BP4, BP6	Likely Benign	-
	KCNH2	NM_000238.4	chr7-150959602-G-A	c.442C>T	p.Arg148Trp	N-Terminus Other (131-156; 306-403), insufficient evidence	Conflicting: Benign(5);Likely benign(3);Uncertain significance(2)	0.00113351	0.0006441	Ashkenazi Jewish 0.01268	3(v2.1.1), 0(v3)	-	BS1, PP3, BP6	Likely Benign	PP3 applied as most in silicos support a deleterious effect.
	KCNH2	NM_000238.4	chr7-150958451-G-T	c.524C>A	p.Ala175Asp	Insufficient evidence	Likely Benign	8.30595e-05	2.631e-05	Ashkenazi Jewish 0.0008651	0	-	BP4, BP6	Likely Benign	-
	KCNH2	NM_000238.4	chr7-150958433-C-T	c.542G>A	p.Arg181Gln	Insufficient evidence	Benign/Likely Benign	0.000867166	0.002856	African/African American 0.01000	1(v3)	-	BS1, BP4	Likely Benign	BS1 applied due to frequency in African/African American populations, however I note that this variant is absent or very low frequency in other ethnic groups
	KCNH2	NM_000238.4	chr7-150958407-C-T	c.568G>A	p.Ala190Thr	Insufficient evidence	Conflicting: Benign(1);Likely benign(1);Uncertain significance(2)	0.000427921	0.0007163	African/African American 0.002534	0	-	BS1_sup, BP4	Likely Benign	-
	KCNH2	NM_000238.4	chr7-150958278-C-A	c.697G>T	p.Ala233Ser	Insufficient evidence	Likely Benign	0.000227894	5.926e-05	South Asian 0.001654	0	-	BP4, BP6	Likely Benign	-
	KCNH2	NM_000238.4	chr7-150957437-G-A	c.982C>T	p.Arg328Cys	N-Terminus Other (131-156; 306-403), insufficient evidence	Conflicting: Benign(1);Likely benign(4);Uncertain significance(2)	0.000570424	0.0006108	European (Finnish) 0.005550	0	-	BS1, PP3, BP6	Likely Benign	PP3 applied as most in silicos support a deleterious effect.
	KCNH2	NM_000238.4	chr7-150957380-G-A	c.1039C>T	p.Pro347Ser	N-Terminus Other (131-156; 306-403), insufficient evidence	Conflicting: Benign(2);Likely benign(4);Uncertain significance(4)	0.000998061	0.000637	South Asian 0.001862	0	-	BP4, BS1_sup	Likely Benign	BS1 downgraded to supporting criteria because the allele frequency is higher than expected, however is close enough to the expected frequency (based on LQTS prevalence of ~1:2500) that applying as a strong is not appropriate
	KCNH2	NM_000238.4	chr7-150948519-C-T	c.2617G>A	p.Gly873Ser	C-terminus other (660-741; 843-1159), insufficient evidence	Benign/Likely Benign	0.00026276	0.000769	African/African American 0.002535	0	-	BS1_sup, BP4, BP6	Likely Benign	-
	KCNH2	NM_000238.4	chr7-150948446-T-G	c.2690A>C	p.Lys897Thr	C-terminus other (660-741; 843-1159), insufficient evidence	Benign	0.181812	0.2104	Amish 0.3226	2636 (v3), 5068(v2.1.1)	-	BA1, BP6, BP4	Benign	-
	KCNH2	NM_000238.4	chr7-150947671-G-A	c.2900C>T	p.Pro967Leu	C-terminus other (660-741; 843-1159), insufficient evidence	Benign/Likely Benign	0.000115598	0.0003746	African/African American 0.001134	0	-	BP4, BP6	Likely Benign	-
	KCNH2	NM_000238.4	chr7-150947639-C-T	c.2932G>A	p.Glu978Lys	C-terminus other (660-741; 843-1159), insufficient evidence	Likely Benign	0.000240306	5.914e-05	Latino/Admixed American 0.0004579	0	-	BP4, BP6	Likely Benign	-
	KCNH2	NM_000238.4	chr7-150947347-G-A	c.3133C>T	p.Leu1045Phe	C-terminus other (660-741; 843-1159), insufficient evidence	Benign	0.00108959	0.000927	European (Finnish) 0.01130	1(v3), 0(v2.1.1)	-	BS1, PP3, BP6	Likely Benign	PP3 applied as most in silicos support a deleterious effect.
	KCNH2	NM_000238.4	chr7-150947340-C-A	c.3140G>T	p.Arg1047Leu	C-terminus other (660-741; 843-1159), insufficient evidence	Conflicting: Benign(10);Likely benign(1);Uncertain significance(1)	0.0180315	0.01829	European Finnish 0.06953	61(v3), 66(v2.1.1)	-	BA1, BP4	Benign	BA1 applied due AF in Finnish population being >5%
	Pathogenic / likely pathogenic controls
	Gene	Transcript	Genomic Location and Change	DNA Change	Protein Change	Hotspot_PM1 (per Walsh et al.)	Clinvar Classification	gnomAD V2.1.1 AC	gnomAD v3 AC	gnomAD highest AF group	gnomAD homozygotes	Proband count	ACMG Criteria	Final Classification	Notes
	KCNH2	NM_000238.4	chr7-150951738-A-G	c.1655T>C	p.Leu552Ser	Transmembrane/Linker/Pore (404-659), moderate evidence	Pathogenic	7.07985e-05	5.254e-05	European (Finnish) 8 alleles 0.0007526	0	>8	PS4_strong, PM1, PM2_sup, PP3	Pathogenic (1 strong + 1 moderate + 2 supporting)	Founder in Finnish population, all gnomAD alleles are from European (Finnish)
	KCNH2	NM_000238.4	chr7-150951711-G-A	c.1682C>T	p.Ala561Val	Transmembrane/Linker/Pore (404-659), moderate evidence	Likely Pathogenic	absent	absent	-	-	>8	PS4_strong, PM1, PM5, PM2_sup, PP3, PP1	Pathogenic (1 strong + 2 moderate + 3 supporting)	-
	KCNH2	NM_000238.4	chr7-150951712-C-T	c.1681G>A	p.Ala561Thr	Transmembrane/Linker/Pore (404-659), moderate evidence	Pathogenic	absent	absent	-	-	4 (Clinvar), 5 (PMID: 28855170, 21367833, 19716085, 8877771, 10973849)	PS4_strong, PM1, PM5, PM2_sup, PP3, PP1	Pathogenic (1 strong + 2 moderate + 3 supporting)	-
	KCNH2	NM_000238.4	chr7-150951643-C-T	c.1750G>A	p.Gly584Ser	Transmembrane/Linker/Pore (404-659), moderate evidence	Likely Pathogenic/Pathogenic	7.9551e-06	absent	-	-	>16	PS4_very strong, PM1, PM2_sup, PP3	Pathogenic (1 very strong + 1 moderate + 2 supporting)	-
	KCNH2	NM_000238.4	chr7-150951592-C-T	c.1801G>A	p.Gly601Ser	Transmembrane/Linker/Pore (404-659), moderate evidence	Pathogenic	absent	absent	-	-	>8	PS4_strong, PM1, PM2_sup, PP3	Pathogenic (1 strong + 1 moderate + 2 supporting)	-
	KCNH2	NM_000238.4	chr7-150951583-C-T	c.1810G>A	p.Gly604Ser	Transmembrane/Linker/Pore (404-659), moderate evidence	Pathogenic	absent	absent	-	-	>16	PS4_very strong, PM1, PM2_sup, PP3	Pathogenic (1 very strong + 1 moderate + 2 supporting)	-
	KCNH2	NM_000238.4	chr7-150951568-C-T	c.1825G>A	p.Asp609Asn	Transmembrane/Linker/Pore (404-659), moderate evidence	Pathogenic	absent	absent	-	-	>8	PS4_strong, PM1, PM2_sup, PP3	Pathogenic (1 strong + 1 moderate + 2 supporting)	-
	KCNH2	NM_000238.4	chr7-150951555-G-A	c.1838C>T	p.Thr613Met	Transmembrane/Linker/Pore (404-659), moderate evidence	Likely Pathogenic/Pathogenic	absent	absent	-	-	>16	PS4_very strong, PM1, PM2_sup, PP3	Pathogenic (1 very strong + 1 moderate + 2 supporting)	-
	KCNH2	NM_000238.4	chr7-150951552-G-A	c.1841C>T	p.Ala614Val	Transmembrane/Linker/Pore (404-659), moderate evidence	Pathogenic	absent	absent	-	-	>16	PS4_very strong, PM1, PM2_sup, PP3	Pathogenic (1 very strong + 1 moderate + 2 supporting)	-
	KCNH2	NM_000238.4	chr7-150951546-T-C	c.1847A>G	p.Tyr616Cys	Transmembrane/Linker/Pore (404-659), moderate evidence	Likely Pathogenic/Pathogenic	absent	absent	-	-	3 (Clinvar), 2 (PMID:19716085,PMID: 25417810)	PM1, PS4_mod, PM2_sup, PP3	Likely Pathogenic (2 moderate + 2 supporting)	-
	KCNH2	NM_000238.4	chr7-150951507-T-C	c.1886A>G	p.Asn629Ser	Transmembrane/Linker/Pore (404-659), moderate evidence	Pathogenic	absent	absent	-	-	>16 (Clinvar, publications, our internal data)	PS4_very strong, PM1, PM2_sup, PP3	Pathogenic (1 very strong + 1 moderate + 2 supporting)	-
	KCNH2	NM_000238.4	chr7-150951507-T-G	c.1886A>C	p.Asn629Thr	Transmembrane/Linker/Pore (404-659), moderate evidence	Likely Pathogenic/Pathogenic	absent	absent	-	-	3 (Clinvar), 1 (PMID: 17905336)	PM1, PS4_mod, PM2_sup, PP3	Likely Pathogenic (2 moderate + 2 supporting)	-
	KCNH2	NM_000238.4	chr7-150951499-G-A	c.1894C>T	p.Pro632Ser	Transmembrane/Linker/Pore (404-659), moderate evidence	Likely Pathogenic/Pathogenic	absent	absent	-	-	3 (Clinvar), 3 (PMID:10973849, PMID: 22727609, PMID:25417810)	PM1, PS4_mod, PM2_sup, PP3	Likely Pathogenic (2 moderate + 2 supporting)	-
	KCNH2	NM_000238.4	chr7-150950246-C-A	c.2320G>T	p.Asp774Tyr	cTerminus cNBD (742-842), not applied	Likely Pathogenic/Pathogenic	absent	absent	-	-	3 (Clinvar), 6 (PMID:19716085; PMID:17905336 (3 probands), PMID:15840476, PMID:22429796 (1 family with 3 affected carriers))	PS4_strong, PM2_sup, PP3, PP1	Likely Pathogenic (1 strong + 3 supporting)	-
	KCNH2	NM_000238.4	chr7-150948995-G-A	c.2453C>T	p.Ser818Leu	cTerminus cNBD (742-842), not applied	Likely Pathogenic/Pathogenic	3.9772e-06	absent	-	-	5 (Clinvar), 4 (PMID:10086971 (1 proband, de novo); PMID:10996323 (count 1 proband as it doesn't report this specifically but sounds like multiple); PMID:16831322 (1 proband); PMID:18441445 (1 proband))	PS4_strong, PS2, PM2_sup, PP3	Pathogenic (2 strong + 2 supporting)	PS2 applied as one study reports this variant as de novo with paternity confirmed
	KCNH2	NM_000238.4	chr7-150948984-C-T	c.2464G>A	p.Val822Met	cTerminus cNBD (742-842), not applied	Pathogenic	absent	absent	-	-	3 (Clinvar), 7 (PMID: 11854117; 10973849; 15851119; 15840476; 10086971; 8914737 (mutliple segregations); 19716085)	PS4_strong, PM2_sup, PP3, PP1	Likely Pathogenic (1 strong + 3 supporting)	-
	KCNH2	NM_000238.4	chr7-150948939-C-T	c.2509G>A	p.Asp837Asn	cTerminus cNBD (742-842), not applied	Likely Pathogenic/Pathogenic	absent	absent	-	-	2 (Clinvar), 2 (PMID: 26669661, PMID:19841300)	PS4_mod, PM5, PM2_sup, PP3	Likely Pathogenic (2 moderate + 2 supporting)	-

### Sheet: Table S2_Oddspath
	Additional file 1: Supplementary Table 1: Odds of Pathogenicity (OddsPath) estimated by performance of classified variant controls in a perfect binary readout
							Note: this estimate "adds 1.0" to the numerator and denominator in order to do a calculation
	# Classified			Proportion pathogenic (Prior, P1)	Assay result		"+1 proportions" (Posterior, P2)		OddsPath=[P2 x (1- P1)] / [(1- P2) x P1]
	Total	Pathogenic	Benign		Functionally abnormal	Functionally normal	Pathogenic	Benign	Pathogenic	Benign
												Odds of Pathogenicity (OddsPath)	Evidence strength equivalent
	31	17	14	0.548387	18	13	0.947368	0.0714286	14.8235	0.0633484		<0.0029	BS3_very_strong^
												<0.053	BS3
												<0.23	BS3_moderate*
												<0.48	BS3_supporting
												0.48-2.1	Indeterminate
												>2.1	PS3_supporting
												>4.3	PS3_moderate
												>18.7	PS3
												>350	PS3_very_strong
												^There are no very strong benign evidence codes included in the Richards, et al. guidance. This category is included here for modeling purposes only.
												*Since there are no moderate strength benign evidence codes included in the Richards, et al. guidance, moderate level evidence is equivalent to two instances of supporting-level benign evidence

### Sheet: Table S3_VUS_reclassification
	Gene	Transcript	Exon	Genomic Location and Change	DNA Change	Protein Change	Hotspot_PM1 (per Walsh et al.)	Clinvar Classification	gnomAD V2.1.1 AC	gnomAD v3 AC	gnomAD highest AF group	gnomAD homozygotes	Proband count	ACMG Criteria	Classification without	POINTS (w/out PS3)		Current functional Data	PS3 pts	Classification with current functional data	Change from classification	POINTS (w/ PS3)
															current functional data						without functional data
	KCNH2	NM_000238.4	2	chr7-150974891-A-C	c.127T>G	p.Tyr43Asp	N-terminus cluster (AA1-130), not applied	not provided	Absent	Absent	-	-	2 (PMID:18441445, 1 family with 3 affected individuals;PMID:19419905)	PM2_sup, PS4_sup, PP3, PP1_sup	VUS (4 supporting)	4		PS3_moderate	2	LP (1 moderate + 4 supporting)	Yes - upgraded	6
	KCNH2	NM_000238.4	2	chr7-150974878-C-A	c.140G>T	p.Gly47Val	N-terminus cluster (AA1-130), not applied	not provided	Absent	Absent	-	-	1 (PMID:10973849;PMID:11854117) - I think these publications are from the same group, with 1 family with 8 affected carriers, however this is unclear from the publications alone so I've applied supporting segregation evidence (PP1), but they do not reach the PS4_sup threshold with only 1 reported proband	PM2_sup, PP3, PP1_mod	VUS (1 moderate + 2 supporting)	4		PS3_moderate	2	LP (2 moderate + 2 supporting)	Yes - upgraded	6
	KCNH2	NM_000238.4	2	chr7-150974797-G-A	c.221C>T	p.Thr74Met	N-terminus cluster (AA1-130), not applied	Conflicting interpretations of pathogenicity​: Likely pathogenic(1);Uncertain significance(1)	Absent	Absent	-	-	2 (Clinvar), 3 (PMID: 19716085,16414944, 24606995	PS4_mod, PM2_sup, PP3	VUS (1 moderate + 2 supporting)	4		PS3_moderate	2	LP (2 moderate + 2 supporting)	Yes - upgraded	6
	KCNH2	NM_000238.4	2	chr7-150974761-A-C	c.257T>G	p.Leu86Arg	N-terminus cluster (AA1-130), not applied	not provided	Absent	Absent	-	-	1 (PMID: 11854117 and PMID: 10973849 I think are the same family with 7 affecteds/carriers)	PM2_sup, PP3, PP1_mod	VUS (1 moderate + 2 supporting)	4		PS3_moderate	2	LP (2 moderate + 2 supporting)	Yes - upgraded	6
	KCNH2	NM_000238.4	2	chr7-150974720-G-C	c.298C>G	p.Arg100Gly	N-terminus cluster (AA1-130), not applied	Conflicting interpretations of pathogenicity​: Pathogenic(1);Uncertain significance(1)	Absent	Absent	-	-	3 (Clinvar), 1 (PMID: 16922724, patient also has a VUS in SCN5A)	PS4_mod, PM2_sup, PP3	VUS (1 moderate + 2 supporting)	4		PS3_moderate	2	LP (2 moderate + 2 supporting)	Yes - upgraded	6
	KCNH2	NM_000238.4	2	chr7-150974717-T-C	c.301A>G	p.Lys101Glu	N-terminus cluster (AA1-130), not applied	Conflicting interpretations of pathogenicity​: Likely pathogenic(1);Uncertain significance(1)	Absent	Absent	-	-	2 (Clinvar), 2 (PMID: 24606995, PMID:15670565)	PS4_mod, PM2_sup, PP3	VUS (1 moderate + 2 supporting)	4		PS3_moderate	2	LP (2 moderate + 2 supporting)	Yes - upgraded	6
	KCNH2	NM_000238.4	2	chr7-150974897-C-A	c.121G>T	p.Val41Phe	N-terminus cluster (AA1-130), not applied	not provided	Absent	Absent	-	-	1 (PMID:19716085)	PM2_sup, PP3	VUS (2 supporting)	2		PS3_moderate	2	VUS (1 moderate + 2 supporting)	No	4
	KCNH2	NM_000238.4	2	chr7-150974893-A-T	c.125T>A	p.Ile42Asn	N-terminus cluster (AA1-130), not applied	not provided	Absent	Absent	-	-	1 (PMID:17905336)	PM2_sup, PP3	VUS (2 supporting)	2		PS3_moderate	2	VUS (1 moderate + 2 supporting)	No	4
	KCNH2	NM_000238.4	2	chr7-150974887-C-A	c.131G>T	p.Cys44Phe	N-terminus cluster (AA1-130), not applied	not provided	Absent	Absent	-	-	1 (PMID:11222472)	PM2_sup, PP3	VUS (2 supporting)	2		PS3_moderate	2	VUS (1 moderate + 2 supporting)	No	4
	KCNH2	NM_000238.4	2	chr7-150974860-C-T	c.158G>A	p.Gly53Asp	N-terminus cluster (AA1-130), not applied	not provided	Absent	Absent	-	-	1 (PMID:19716085)	PM2_sup, PP3	VUS (2 supporting)	2		PS3_moderate	2	VUS (1 moderate + 2 supporting)	No	4
	KCNH2	NM_000238.4	2	chr7-150974851-C-A	c.167G>T	p.Arg56Leu	N-terminus cluster (AA1-130), not applied	Conflicting interpretations of pathogenicity​: Likely pathogenic(1);Uncertain significance(1)	Absent	Absent	-	-	2 (Clinvar)	PM2_sup, PS4_sup, PP3	VUS (3 supporting)	3		PS3_moderate	2	VUS (1 moderate + 3 supporting)	No	5
	KCNH2	NM_000238.4	2	chr7-150974826-G-C	c.192C>G	p.Cys64Trp	N-terminus cluster (AA1-130), not applied	not provided	Absent	Absent	-	-	2 (PMID:19716085;PMID:19841300)	PM2_sup, PS4_sup, PP3	VUS (3 supporting)	3		PS3_moderate	2	VUS (1 moderate + 3 supporting)	No	5
	KCNH2	NM_000238.4	2	chr7-150974822-A-G	c.196T>C	p.Cys66Arg	N-terminus cluster (AA1-130), not applied	VUS	Absent	Absent	-	-	1 (Clinvar)	PM2_sup, PP3	VUS (2 supporting)	2		PS3_moderate	2	VUS (1 moderate + 2 supporting)	No	4
	KCNH2	NM_000238.4	2	chr7-150974822-A-C	c.196T>G	p.Cys66Gly	N-terminus cluster (AA1-130), not applied	not provided	Absent	Absent	-	-	1 (PMID:10973849 and PMID:11854117 are the same family), other publications listed in Clinvar are functional studies	PM2_sup, PP3	VUS (2 supporting)	2		PS3_moderate	2	VUS (1 moderate + 2 supporting)	No	4
	KCNH2	NM_000238.4	2	chr7-150974815-A-C	c.203T>G	p.Phe68Cys	N-terminus cluster (AA1-130), not applied	VUS	Absent	Absent	-	-	1 (Clinvar)	PM2_sup, PP3	VUS (2 supporting)	2		PS3_moderate	2	VUS (1 moderate + 2 supporting)	No	4
	KCNH2	NM_000238.4	2	chr7-150974812-A-T	c.206T>A	p.Leu69Gln	N-terminus cluster (AA1-130), not applied	VUS	Absent	Absent	-	-	1 (Clinvar)	PM2_sup, PP3	VUS (2 supporting)	2		PS3_moderate	2	VUS (1 moderate + 2 supporting)	No	4
	KCNH2	NM_000238.4	2	chr7-150974812-A-G	c.206T>C	p.Leu69Pro	N-terminus cluster (AA1-130), not applied	not provided	Absent	Absent	-	-	1 (PMID:19862833)	PM2_sup, PP3	VUS (2 supporting)	2		PS3_moderate	2	VUS (1 moderate + 2 supporting)	No	4
	KCNH2	NM_000238.4	2	chr7-150974807-C-A	c.211G>T	p.Gly71Trp	N-terminus cluster (AA1-130), not applied	VUS	Absent	Absent	-	-	1 (Clinvar) 2 (PMID: 26496715, 29497013)	PM2_sup, PS4_sup, PP3	VUS (3 supporting)	3		PS3_moderate	2	VUS (1 moderate + 3 supporting)	No	5
	KCNH2	NM_000238.4	2	chr7-150974798-T-G	c.220A>C	p.Thr74Pro	N-terminus cluster (AA1-130), not applied	not provided	Absent	Absent	-	-	1 (PMID:19716085)	PM2_sup, PP3	VUS (2 supporting)	2		PS3_moderate	2	VUS (1 moderate + 2 supporting)	No	4
	KCNH2	NM_000238.4	2	chr7-150974798-T-C	c.220A>G	p.Thr74Ala	N-terminus cluster (AA1-130), not applied	VUS	Absent	Absent	-	-	1 (Clinvar)	PM2_sup, PP3	VUS (2 supporting)	2		PS3_moderate	2	VUS (1 moderate + 2 supporting)	No	4
	KCNH2	NM_000238.4	2	chr7-150974797-G-C	c.221C>G	p.Thr74Arg	N-terminus cluster (AA1-130), not applied	Conflicting interpretations of pathogenicity​: Pathogenic(1);Uncertain significance(1)	Absent	Absent	-	-	2 (Clinvar), 1 (PMID: 19716085)	PM2_sup, PS4_sup, PP3	VUS (3 supporting)	3		PS3_moderate	2	VUS (1 moderate + 3 supporting)	No	5
	KCNH2	NM_000238.4	2	chr7-150974783-C-G	c.235G>C	p.Ala79Pro	N-terminus cluster (AA1-130), not applied	VUS	Absent	Absent	-	-	1 (Clinvar)	PM2_sup, PP3	VUS (2 supporting)	2		PS3_moderate	2	VUS (1 moderate + 2 supporting)	No	4
	KCNH2	NM_000238.4	2	chr7-150974780-C-G	c.238G>C	p.Ala80Pro	N-terminus cluster (AA1-130), not applied	not provided	Absent	Absent	-	-	1 (PMID:21496174)	PM2_sup, PP3	VUS (2 supporting)	2		PS3_moderate	2	VUS (1 moderate + 2 supporting)	No	4
	KCNH2	NM_000238.4	2	chr7-150974765-C-G	c.253G>C	p.Ala85Pro	N-terminus cluster (AA1-130), not applied	not provided	Absent	Absent	-	-	1 (PMID:17876385; 1 proband with variant segregating to mother who has ECG features, asymptomatic sister that is gene negative. 1 segregation not sufficient for PP1_sup)	PM2_sup, PP3	VUS (2 supporting)	2		PS3_moderate	2	VUS (1 moderate + 2 supporting)	No	4
	KCNH2	NM_000238.4	2	chr7-150974761-A-G	c.257T>C	p.Leu86Pro	N-terminus cluster (AA1-130), not applied	not provided	Absent	Absent	-	-	1 (Clinvar), 1 (PMID: 19716085)	PM2_sup, PS4_sup, PP3	VUS (3 supporting)	3		PS3_moderate	2	VUS (1 moderate + 3 supporting)	No	5
	KCNH2	NM_000238.4	2	chr7-150974737-A-C	c.281T>G	p.Val94Gly	N-terminus cluster (AA1-130), not applied	VUS	Absent	Absent	-	-	1 (Clinvar), 1 (PMID: 19716085)	PM2_sup, PS4_sup, PP3	VUS (3 supporting)	3		PS3_moderate	2	VUS (1 moderate + 3 supporting)	No	5
	KCNH2	NM_000238.4	2	chr7-150974720-G-A	c.298C>T	p.Arg100Trp	N-terminus cluster (AA1-130), not applied	VUS	Absent	Absent	-	-	1 (Clinvar), 2 ((PMID: 19716085, 24217263)	PM2_sup, PS4_sup, PP3	VUS (3 supporting)	3		PS3_moderate	2	VUS (1 moderate + 3 supporting)	No	5
	KCNH2	NM_000238.4	2	chr7-150974719-C-T	c.299G>A	p.Arg100Gln	N-terminus cluster (AA1-130), not applied	Conflicting interpretations of pathogenicity​: Pathogenic(1);Uncertain significance(1)	Absent	Absent	-	-	2 (Clinvar), 1 (PMID:15840476)	PM2_sup, PS4_sup, PP3	VUS (3 supporting)	3		PS3_moderate	2	VUS (1 moderate + 3 supporting)	No	5
	KCNH2	NM_000238.4	2	chr7-150974719-C-A	c.299G>T	p.Arg100Leu	N-terminus cluster (AA1-130), not applied	VUS	Absent	Absent	-	-	1 (Clinvar)	PM2_sup, PP3	VUS (2 supporting)	2		PS3_moderate	2	VUS (1 moderate + 2 supporting)	No	4
	KCNH2	NM_000238.4	2	chr7-150974932-A-G	c.86T>C	p.Phe29Ser	N-terminus cluster (AA1-130), not applied	not provided	Absent	Absent	-	-	0, 1 publication associated in Clinvar but I can't find this variant in that paper or supp material (PMID: 19841298)	PM2_sup, PP3	VUS (2 supporting)	2		PS3_moderate	2	VUS (1 moderate + 2 supporting)	No	4
	KCNH2	NM_000238.4	2	chr7-150974926-A-C	c.92T>G	P.Ile31Ser	N-terminus cluster (AA1-130), not applied	not provided	Absent	Absent	-	-	2 (PMID:15840476;PMID:15851119)	PM2_sup, PS4_sup, PP3	VUS (3 supporting)	3		PS3_moderate	2	VUS (1 moderate + 3 supporting)	No	5
	KCNH2	NM_000238.4	2	chr7-150974903-A-G	c.115T>C	p.Cys39Arg	N-terminus cluster (AA1-130), not applied	VUS	6	8	European (Non-Finnish)	0	1 (Clinvar), 1 (PMID: 23174487)	PP2, PP3, BS1	VUS (conflicting benign and pathogenic)	-3		PS3_supporting	1	VUS (conflicting benign and pathogenic)	No	-2
	KCNH2	NM_000238.4	2	chr7-150974896-A-G	c.122T>C	p.Val41Ala	N-terminus cluster (AA1-130), not applied	not provided	Absent	Absent	-	-	1 (PMID:18441445)	PM2_sup, PP3	VUS (2 supporting)	2		PS3_supporting	1	VUS (3 supporting)	No	3
	KCNH2	NM_000238.4	2	chr7-150974886-G-C	c.132C>G	p.Cys44Trp	N-terminus cluster (AA1-130), not applied	not provided	Absent	Absent	-	-	1 (PMID:20541041; compound with a second KCNH2 variant that is more likely causative)	PM2_sup, PP3	VUS (2 supporting)	2		PS3_supporting	1	VUS (3 supporting)	No	3
	KCNH2	NM_000238.4	2	chr7-150974885-T-A	c.133A>T	p.Asn45Tyr	N-terminus cluster (AA1-130), not applied	not provided	Absent	Absent	-	-	1 (PMID:19716085)	PM2_sup, PP3	VUS (2 supporting)	2		PS3_supporting	1	VUS (3 supporting)	No	3
	KCNH2	NM_000238.4	2	chr7-150974883-G-T	c.135C>A	p.Asn45Lys	N-terminus cluster (AA1-130), not applied	VUS	Absent	Absent	-	-	1 (Clinvar), 1 (PMID: 26669661, 2 carriers but doesn't indicate if these are both affected)	PM2_sup, PS4_sup, PP3	VUS (3 supporting)	3		PS3_supporting	1	VUS (4 supporting)	No	4
	KCNH2	NM_000238.4	2	chr7-150974872-C-T	c.146G>A	p.Cys49Tyr	N-terminus cluster (AA1-130), not applied	not provided	Absent	Absent	-	-	1 (PMID: 16414944)	PM2_sup, PP3	VUS (2 supporting)	2		PS3_supporting	1	VUS (3 supporting)	No	3
	KCNH2	NM_000238.4	2	chr7-150974861-C-T	c.157G>A	p.Gly53Ser	N-terminus cluster (AA1-130), not applied	not provided	Absent	Absent	-	-	1 (PMID:18441445)	PM2_sup, PP3	VUS (2 supporting)	2		PS3_supporting	1	VUS (3 supporting)	No	3
	KCNH2	NM_000238.4	2	chr7-150974845-T-G	c.173A>C	p.Glu58Ala	N-terminus cluster (AA1-130), not applied	not provided	Absent	Absent	-	-	1 (PMID:16414944)	PM2_sup, PP3	VUS (2 supporting)	2		PS3_supporting	1	VUS (3 supporting)	No	3
	KCNH2	NM_000238.4	2	chr7-150974785-G-A	c.233C>T	p.Ala78Val	N-terminus cluster (AA1-130), not applied	VUS	Absent	Absent	-	-	1 (Clinvar), 1 (PMID: 24363352)	PM2_sup, PS4_sup, PP3	VUS (3 supporting)	3		PS3_supporting	1	VUS (4 supporting)	No	4
	KCNH2	NM_000238.4	2	chr7-150974764-G-A	c.254C>T	p.Ala85Val	N-terminus cluster (AA1-130), not applied	not provided	Absent	Absent	-	-	2 (PMID:15840476; PMID:19716085)	PM2_sup, PS4_sup, PP3	VUS (3 supporting)	3		PS3_supporting	1	VUS (4 supporting)	No	4
	KCNH2	NM_000238.4	2	chr7-150974722-T-G	c.296A>C	p.Tyr99Ser	N-terminus cluster (AA1-130), not applied	not provided	Absent	Absent	-	-	1 (PMID: 19841300)	PM2_sup, PP3	VUS (2 supporting)	2		PS3_supporting	1	VUS (3 supporting)	No	3
	KCNH2	NM_000238.4	2	chr7-150671801-T-A	c.305A>T	p.Asp102Val	N-terminus cluster (AA1-130), not applied	not provided	Absent	Absent	-	-	2 (PMID:18752142;PMID:19862833)	PM2_sup, PS4_sup, PP3	VUS (3 supporting)	3		PS3_supporting	1	VUS (4 supporting)	No	4
	KCNH2	NM_000238.4	2	chr7-150974936-T-C	c.82A>G	p.Lys28Glu	N-terminus cluster (AA1-130), not applied	not provided	Absent	Absent	-	-	2 (PMID:15699249; PMID:15851228 - 15 carriers identified in a 33 member family, all carriers with ECG abnormalities or cardiac events)	PP1_strong, PM2_sup, PS4_sup, PP3	LP (1 strong + 3 supporting)	7		PS3_supporting	1	LP (1 strong + 4 supporting)	No	8
	KCNH2	NM_000238.4	2	chr7-150974929-A-G	c.89T>C	p.Ile30Thr	N-terminus cluster (AA1-130), not applied	VUS	Absent	Absent	-	-	1 (Clinvar), 1 (PMID:19716085)	PM2_sup, PS4_sup, PP3	VUS (3 supporting)	3		PS3_supporting	1	VUS (4 supporting)	No	4
